# A tRNA modification in *Mycobacterium tuberculosis* facilitates optimal intracellular growth

**DOI:** 10.1101/2023.02.20.529267

**Authors:** Francesca G. Tomasi, Satoshi Kimura, Eric J. Rubin, Matthew K. Waldor

**Affiliations:** Department of Immunology and Infectious Diseases Harvard T. H. Chan School of Public Health, Boston, MA USA; Division of Infectious Diseases, Brigham and Women’s Hospital, Boston, MA, USA; Department of Microbiology, Harvard Medical School, Boston, MA, USA; Howard Hughes Medical Institute, Boston, MA, USA

## Abstract

Diverse chemical modifications fine-tune the function and metabolism of tRNA. Although tRNA modification is universal in all kingdoms of life, profiles of modifications, their functions, and physiological roles have not been elucidated in most organisms including the human pathogen, *Mycobacterium tuberculosis* (*Mtb*), the causative agent of tuberculosis. To identify physiologically important modifications, we surveyed the tRNA of *Mtb*, using tRNA sequencing (tRNA-seq) and genome-mining. Homology searches identified 23 candidate tRNA modifying enzymes that are predicted to create 16 tRNA modifications across all tRNA species. Reverse transcription-derived error signatures in tRNA-seq predicted the sites and presence of 9 modifications. Several chemical treatments prior to tRNA-seq expanded the number of predictable modifications. Deletion of *Mtb* genes encoding two modifying enzymes, TruB and MnmA, eliminated their respective tRNA modifications, validating the presence of modified sites in tRNA species. Furthermore, the absence of *mnmA* attenuated *Mtb* growth in macrophages, suggesting that MnmA-dependent tRNA uridine sulfation contributes to *Mtb* intracellular growth. Our results lay the foundation for unveiling the roles of tRNA modifications in *Mtb* pathogenesis and developing new therapeutics against tuberculosis.
