## Supplementary Table 3 for "A tRNA modification in *Mycobacterium tuberculosis* facilitates optimal intracellular growth"

### Sheet: Supplemantary Table 3
Query Uniprot accession number	Query Gene name	Query Organism	Query Description	Modification	Mtb locus	Score	qcov	Eval	%Identity	Hit accession number	Anotation of the hit proteins in Mtb	Gene	Tnseq essentiality	Crispr essentiality	E. coli essentiality
P0ABT5	DUSB	ECOLI	tRNA-dihydrouridine synthase B	D	Rv0823c	397	96	5.45e-46	32.812	NP_215338.1	tRNA-dihydrouridine synthase	DusB	NonEssential	NonEssential	NonEssential
P68398	TADA	ECOLI	tRNA-specific adenosine deaminase	I	Rv3752c	271	60	7.75e-32	53.922	NP_218269.1	cytidine/deoxycytidylate deaminase	TadA	Essential	Essential	Essential
Q5L3T3	TILS	GEOKA	tRNA(Ile)-lysidine synthase	k2C	Rv3625c	231	55	5.08e-22	31.801	NP_218142.1	tRNA(Ile)-lysidine synthase	TilS	Essential	Essential	Essential
P9WFZ0	TRMI	MYCTO	tRNA (adenine(58)-N(1))-methyltransferase TrmI	m1A	Rv2118c	1452	100	0	100	NP_216634.1	tRNA (adenine(58)-N(1))-methyltransferase	TrmI	NonEssential	NonEssential	ND
P0A873	TRMD	ECOLI	tRNA (guanine-N(1)-)-methyltransferase	m1G	Rv2906c	423	87	2.13e-52	42.174	NP_217422.1	tRNA (guanine-N1)-methyltransferase	TrmD	Essential	Essential	Essential
Q9V106	TRCM	PYRAB	tRNA (cytosine(49)-C(5))-methyltransferase	m5C	Rv1407	162	63	2.47e-13	29.442	NP_215923.1	methyltransferase	TrcM	NonEssential	NonEssential	ND
P33753	TRM2	YEAST	tRNA (uracil(54)-C(5))-methyltransferase	m5U	Rv2689c	173	28	4.64e-14	27.473	NP_217205.1	hypothetical protein Rv2689c	Trm2	NonEssential	NonEssential	ND
P0A8I5	TRMB	ECOLI	tRNA (guanine-N(7)-)-methyltransferase	m7G	Rv0208c	343	93	2.19e-40	36.245	NP_214722.1	tRNA (guanine-N(7)-)-methyltransferase	TrmB	NonEssential	NonEssential	NonEssential
O32036	TRMR	BACSU	tRNA 5-hydroxyuridine methyltransferase	mo5U	Rv0187	146	77	2.1e-12	28.736	NP_214701.1	O-methyltransferase	TrmR	NonEssential	NonEssential	ND
P0AEI1	MIAB	ECOLI	tRNA-2-methylthio-N(6)-dimethylallyladenosine synthase	ms2i6A	Rv2733c	859	92	3.79e-111	40.268	NP_217249.1	(dimethylallyl)adenosine tRNA methylthiotransferase	MiaB	NonEssential	NonEssential	NonEssential
P16384	MIAA	ECOLI	tRNA dimethylallyltransferase	ms2i6A	Rv2727c	357	93	7.32e-41	34.853	NP_217243.1	tRNA delta(2)-isopentenylpyrophosphate transferase	MiaA	Essential	Essential	NonEssential
P0AGJ7	TRML	ECOLI	tRNA (cytidine(34)-2'-O)-methyltransferase	Nm	Rv3366	397	98	4.73e-51	49.351	NP_217883.1	tRNA/rRNA methylase SpoU	TrmL	NonEssential	NonEssential	NonEssential
Q5SM16	TRMH	THET8	tRNA (guanosine(18)-2'-O)-methyltransferase	Gm	Rv1644	191	80	1.09e-18	36.646	NP_216160.1	23S rRNA methyltransferase TsnR	TrmH	NonEssential	NonEssential	NonEssential
P0AGJ2	TRMH	ECOLI	tRNA (guanosine(18)-2'-O)-methyltransferase	Gm	Rv0380c	158	72	3.37e-14	28.916	NP_214894.1	RNA methyltransferase	TrmH	NonEssential	NonEssential	NonEssential
Q97T38	MNMA	STRPN	tRNA-specific 2-thiouridylase MnmA	s2U	Rv3024c	497	95	2.39e-60	35.165	NP_217540.1	tRNA-specific 2-thiouridylase	MnmA	NonEssential	NonEssential	NonEssential
P05852	TSAD	ECOLI	tRNA N6-adenosine threonylcarbamoyltransferase	t6A	Rv3419c	595	90	1.12e-75	48.113	NP_217936.1	O-sialoglycoprotein endopeptidase	TsaD	NonEssential	NonEssential	Essential
P32579	SUA5	YEAST	Threonylcarbamoyl-AMP synthase (TC-AMP synthase)	t6A	Rv1301	211	53	2.97e-20	31.416	NP_215817.1	threonylcarbamoyl-AMP synthase	TsaC2	Essential	Essential	ND
P76256	TSAB	ECOLI	tRNA threonylcarbamoyladenosine biosynthesis protein TsaB	t6A	Rv3421c	144	54	4.61e-12	35.075	NP_217938.1	hypothetical protein Rv3421c	TsaB	NonEssential	NonEssential	Essential
P0AF67	TSAE	ECOLI	tRNA threonylcarbamoyladenosine biosynthesis protein TsaE	t6A	Rv3422c	128	52	1.03e-10	36.585	NP_217939.1	tRNA threonylcarbamoyladenosine biosynthesis protein	TsaE	Essential	NonEssential	Essential
P60340	TRUB	ECOLI	tRNA pseudouridine synthase B	Y	Rv2793c	442	67	1.29e-53	42.523	NP_217309.1	tRNA pseudouridine synthase B	TruB	NonEssential	NonEssential	NonEssential
P07649	TRUA	ECOLI	tRNA pseudouridine synthase A	Y	Rv3455c	293	82	1.09e-32	33.333	NP_217972.3	tRNA pseudouridine synthase A	TruA	Essential	NonEssential	NonEssential
P0AA37	RLUA	ECOLI	Dual-specificity RNA pseudouridine synthase RluA	Y	Rv1540	260	93	6.09e-28	35.945	NP_216056.1	RNA pseudouridine synthase	RluA	Essential	NonEssential	NonEssential
Q12069	PUS9	YEAST	tRNA pseudouridine(32) synthase, mitochondrial	Y	Rv3300c	223	37	4.71e-21	33.333	NP_217817.1	hypothetical protein Rv3300c	Pus9	NonEssential	NonEssential	ND
