## Supplementary Table 4 for "A tRNA modification in *Mycobacterium tuberculosis* facilitates optimal intracellular growth"

### Sheet: primers-oligos-used
Supplementary Table 2. Primers and oligos used in this study
Primer	Sequence (5' to 3')	Notes
D701	AGATCGGAAGAGCACACGTCTGAACTCCAGTCACATTACTCGCGATCTCGTATGCCGTCTTCTGCTTG/3ddC/	tRNAseq linker_D701
D702	AGATCGGAAGAGCACACGTCTGAACTCCAGTCACTCCGGAGACGATCTCGTATGCCGTCTTCTGCTTG/3ddC/	tRNAseq linker_D702
D703	AGATCGGAAGAGCACACGTCTGAACTCCAGTCACCGCTCATTCGATCTCGTATGCCGTCTTCTGCTTG/3ddC/	tRNAseq linker_D703
D704	AGATCGGAAGAGCACACGTCTGAACTCCAGTCACGAGATTCCCGATCTCGTATGCCGTCTTCTGCTTG/3ddC/	tRNAseq linker_D704
D705	AGATCGGAAGAGCACACGTCTGAACTCCAGTCACATTCAGAACGATCTCGTATGCCGTCTTCTGCTTG/3ddC/	tRNAseq linker_D705
D706	AGATCGGAAGAGCACACGTCTGAACTCCAGTCACGAATTCGTCGATCTCGTATGCCGTCTTCTGCTTG/3ddC/	tRNAseq linker_D706
D707	AGATCGGAAGAGCACACGTCTGAACTCCAGTCACCTGAAGCTCGATCTCGTATGCCGTCTTCTGCTTG/3ddC/	tRNAseq linker_D707
D708	AGATCGGAAGAGCACACGTCTGAACTCCAGTCACTAATGCGCCGATCTCGTATGCCGTCTTCTGCTTG/3ddC/	tRNAseq linker_D708
RT-univ	/5Phos/AGATCGGAAGAGCGTCGTGTAGGGAAAGAGTGT/iSp18/CAAGCAGAAGACGGCATACGAGATCG	RT-universal for tRNA sequencing library prep (reverse transcription)
D501	AATGATACGGCGACCACCGAGATCTACACTATAGCCTACACTCTTTCCCTACACGACG	Index-D501 for sequencing
D502	AATGATACGGCGACCACCGAGATCTACACATAGAGGCACACTCTTTCCCTACACGACG	Index-D502 for sequencing
D503	AATGATACGGCGACCACCGAGATCTACACCCTATCCTACACTCTTTCCCTACACGACG	Index-D503 for sequencing
D504	AATGATACGGCGACCACCGAGATCTACACGGCTCTGAACACTCTTTCCCTACACGACG	Index-D504 for sequencing
D505	AATGATACGGCGACCACCGAGATCTACACAGGCGAAGACACTCTTTCCCTACACGACG	Index-D505 for sequencing
D506	AATGATACGGCGACCACCGAGATCTACACTAATCTTAACACTCTTTCCCTACACGACG	Index-D506 for sequencing
PCR-univ	CAAGCAGAAGACGGCATACG	PCR-universal-R for tRNA sequencing
FT 575	ATGCACGGCGGTGGGCAG	MnmA/TrmU (Rv3024c) KO dsDNA
FT 576	ACGAAGTTATAGGCCTCTCGAAGAGATCTCTTAAGTAATTCGGGATGCTCCCGCGGC	MnmA/TrmU (Rv3024c) KO dsDNA
FT 577	ACGAAGTTATCTCGAGTCTAGAAGTACTTAATTCGAGCTCCTCGGCGCCAAATCACTCGT	MnmA/TrmU (Rv3024c) KO dsDNA
FT 578	AGCAGGTAGCAGGTCGCCA	MnmA/TrmU (Rv3024c) KO dsDNA
FT 591	ATCGCGCTGGACCAGCTCG	TruB (Rv2793) KO dsDNA
FT 592	ACGAAGTTATAGGCCTCTCGAAGAGATCTCTTAAGTAATTAGCACGATCGCGGTCAGCA	TruB (Rv2793) KO dsDNA
FT 593	ACGAAGTTATCTCGAGTCTAGAAGTACTTAATTCGAGCTCCGGGGTGAGGAGGAGCCG	TruB (Rv2793) KO dsDNA
FT 594	CGGTGCCCGTTCAGCGC	TruB (Rv2793) KO dsDNA
FT 599	AAATAATTTTGTTTAACTTTAAGAAGGAGATATACATATGATGCACGGCGGTGGGCAGGA	MnmA/TrmU (Rv3024c) KO dsDNA
FT 600	AGTGGTGGTGGTGGTGGTGCTCGAGTGCGGCCGCAAGCTTAGCAGGTAGCAGGTCGCCAC	MnmA/TrmU (Rv3024c) KO dsDNA
FT 607	GAAATAATTTTGTTTAACTTTAAGAAGGAGATATACATATGATCGCGCTGGACCAGCTCG	TruB (Rv2793) KO dsDNA
FT 608	CTCAGTGGTGGTGGTGGTGGTGCTCGAGTGCGGCCGCAAGCTTCGGTGCCCGTTCAGCGC	TruB (Rv2793) KO dsDNA
FT 611	ACTCGTCTGTTGCTGCCGCC	MnmA/TrmU (Rv3024c) internal
FT 612	TGGGTCAGGTCGGTAGAGCAC	MnmA/TrmU (Rv3024c) internal
FT 617	GTGCCGCCGCATCTTCGCC	TruB (Rv2793) internal
FT 618	GATACCGACCGCCGGCAGGGA	TruB (Rv2793) internal
FT 408	CGAACTTCCGGGACGCCTCCG	ZeoR recombineering check (Fw pair with 500bp downstream Rv)
FT 409	AGAACTCGACCGCTCCGGCGA	ZeoR recombineering check (Rv pair with 500bp upstream Fw)

### Sheet: plasmids-used
Name	Source	Selection	Notes
pNit-RecET SacBR	Common lab strain	Zeocin	For recombineering

### Sheet: strains-used
Strain name	Organism	Selection	Notes
H37Rv	Mtb H37Rv	-	WT H37Rv
Mtb∆mnmA::zeo	Mtb H37Rv	Zeocin	WT H37Rv with mnmA (Rv Rv3024c) knocked out by recombineering
Mtb∆truB::zeo	Mtb H37Rv	Zeocin	WT H37Rv with truB (Rv 2793c) knocked out by recombineering
