## Supplementary Table 5 for "A tRNA modification in *Mycobacterium tuberculosis* facilitates optimal intracellular growth"

### Sheet: Supplementary Table 3
Species	Sequence
Ala3_CGC	GGGGCTATGGCGCAGTTGGTAGCGCGACTCGTTCGCATCGAGTAGGTCAGGGGTTCGAATCCCCTTAGCTCCACCA
Ala2_GGC	GGGGCTATGGCGCAGCTGGTAGCGCACCACACTGGCAGTGTGGGGGTCAGGGGTTCGAGTCCCCTTAGCTCCAcca
Ala1_TGC	GGGGCCTTAGCTCAGTTGGTAGAGCACTGCCTTTGCAAGGCAGGGGTCAGGGGTTCGAGTCCCCTAGGCTCCAcca
Arg2_ACG	GCGCCCGTAGCTCAACGGATAGAGCATCTGACTACGGATCAGAAGGTTGGGAGTTCGAATCTCTTCGGGCGCGcca
Arg3_CCG	GCCCCCGTAGCTCAGGGGATAGAGCGTCTGCCTCCGGAGCAGAAGGCCGCAGGTTCGAATCCTGCCGGGGGCAcca
Arg5_CCT	GCCCTCGTAGCTCAGGGGATAGAGCACGGCTCTCCTAAAGCCGGTGTCGCAGGTTCGAATCCTGCCGGGGGCAcca
Arg4_TCT	GCCTCCGTAGCTCAGGTGGATAGAGCAAGGGCCTTCTAATCCCTAGGTCGCACGTTCGAGTCGTGCCGGGGGCAcca
Asn_GTT	TCCCCTGTAGCTCAATTGGCAGAGCGTTCGGCTGTTAACCGAAGGGTTGGAGGTTCGAGTCCTCCCGGGGGAGcca
Asp_GTC	GGCCCTGTGGCGCAGTTGGTTAGCGCGCCGCCCTGTCACGGCGGAGGTCGCGGGTTCGAGTCCCGTCAGGGTCGCCA
Cys_GCA	GGTGGAGTGGCCGAGTGGTGAGGCAACGGCCTGCAAAGCCGTGCACACGGGTTCGATTCCCGTCTCCACCTCCA
Gln2_CTG	TGGGGTATGGTGTAATTGGCAACACAGCTGATTCTGGTTCAGCCATTCTAGGTTCGAGTCCTGGTACCCCAGcca
Gln1_TTG	TCCGTCGTGGTGTAATCGGCAGCACCTCTGATTTTGGTTCAGATAGTTCAGGTTCGAGTCCTGGCGACGGAGcca
Glu2_CTC	GGCCCCGTCGTCTAGCGGCCTAGGACGCCGCCCTCTCACGGCGGTAGCGTGGGTTCGAATCCCATCGGGGCTAcca
Glu1_TTC	GCCCCCTTCGTCTAGACGGCCTAGGACGCCGCCCTTTCAAGGCGGTAACGCGGGTTCGAATCCCGTAGGGGGTAcca
Gly1_CCC	GCCGATGTAGTTCAATGGCAGAACATCAGCTTCCCAAGCTGAATACGCGGGTTCGATTCCCGTCATCGGCTcca
Gly3_GCC	GCGGATGTAGCGCAGTTGGTAGCGCATCACCTTGCCAAGGTGAGGGTCGCGGGTTCGAATCCCGTCATCCGCTcca
Gly2_TCC	GCGGGCGTAGCTCAATGGTAGAGCCCTAGTCTTCCAAACTAGCGACGCGGGTTCGATTCCCGTCGCCCGCTcca
His_GTG	GGTGAGTGTAGTTCAGTTGGTAGAGCACCAGGTTGTGATCCTGGGTGTCGCGGGTTCGAGTCCCGTCACTCACCCCA
Ile1_GAT	GGGCCTATAGCTCAGGCGGTTAGAGCGCTTCGCTGATAACGAAGAGGTCGGAGGTTCGAGTCCTCCTAGGCCCAcca
Leu5_CAA	GCCCTCGTATCCCAACTGGCAGAGGAAACGGACTCAAAACCCGTCCAGTGTGGGTTCGAATCCCACCGAGGGCACCA
Leu1_CAG	GGGCGAGTGGCGGAATGGCAGACGCGCTGGCTTCAGGTGCCAGTGTCCTTCGGGACGTGGGGGTTCAAGTCCCCCTTCGCCCAcca
Leu2_GAG	GTCCGAGTGGCGGAATGGCAGACGCGCTAGCTTGAGGTGCTAGTGCCCTACTAATGGGCGTGGGGGTTCAAGTCCCCCCTCGGACAcca
Leu4_TAA	GCCCCCATAGCCCAATTGGCAGAGGCAGCGGACTTAAAATCCGTCAAGTGTCGGTTCGAGTCCGACTGGGGGCAcca
Leu3_TAG	GCGGGCGTGATGAAATTGGCAAACATGCCGGTTTTAGGTGCCGGTGCTCGAAAGAGTTTGAGGGTTCGAGTCCCTCCGCCCGCAcca
Lys2_CTT	GCGCCGTTAGCTCAGTTGGTAGAGCAGCTGACTCTTAATCAGCGGGTCCGGGGTTCGAAACCCTGACGGCGCAcca
Lys1_TTT	GCCCCTATAGCTCAGTTGGTAGAGCTACGGACTTTTAATCCGCAGGTCCCAGGTTCGAGTCCTGGTGGGGGCAcca
Met_CAT	GGCGATGTAGCTCAGTCGGTTAGAGCGAACGACTCATAATCGTTAGGTCGCCGGTTCGAGTCCGGCCATCGCTAcca
Ile2_CAT	GGGGCGGTAGCTCAGTTGGTTAGAGCCGCGGACTCATAATCCGTTGGTCGCGGGTTCGAGCCCCGCCCGCCCCAcca
fMet_CAT	CGCGGGGTGGAGCAGCTCGGTAGCTCGCTGGGCTCATAACCCAGAGGTCGCAGGTTCGAATCCTGTCCCCGCTACCA
Phe_GAA	GGCCAGGTAGCTCAGTCGGTATGAGCGTCCGCCTGAAAAGCGGAAGGTCGGCGGTTCGATCCCGCCCCTGGCCACCA
Pro1_CGG	CGGGGTGTGGCGCAGCTTGGTAGCGCGCTTCGTTCGGGACGAAGAGGCCGTGGGTTCAAATCCCGCCACCCCGAcca
Pro2_GGG	CGGGCTGTGGCGCAGTTTGGTAGCGCACTTGACTGGGGGTCAAGTGGTCGCAGGTTCAAATCCTGTCAGCCCGAcca
Pro3_TGG	CGGGGTGTAGCGCAGCTTGGTAGCGCATCCGCTTTGGGAGCGGAAGGCCGCAGGTTCAAATCCTGTCACCCCGACCA
Ser2_CGA	GGTGGCGTGTCCGAGCGGCCTAAGGAGCACGCCTCGAAAGCGTGTGACGGCTAACACCGTCCGAGGGTTCAAATCCCTCCGCCACCGCCA
Ser3_GCT	GGAGGCGTGCCAGAGCGGCCGAATGGGGCTCACTGCTAATGAGTTGTCCCCCTTCAAGGGGACCGGAGGTTCAAATCCTCTCGCCTCCGcca
Ser5_GGA	GGAGGATTCGCCTAGTGGCCTATGGCGCTCGCCTGGAACGCGGGTTGGGTTAACAGCCCTCGCGGGTTCAAATCCCGCATCCTCCGCCA
Ser1_TGA	GGTGGCGTGGCAGAGCGGCCTAATGCACTCGCCTTGAAAGCGAGAGACGGCTAACACCGTCCGGGGGTTCAAATCCCTCCGCCACCGcca
Thr2_CGT	GCCGCCTTAGCTCAGTCGGTAGAGCGATTCACTCGTAATGAATAGGTCAGGAGTTCGATTCTCCTAGGCGGCTCCA
Thr1_GGT	GCCCCCTTAGCTCAGTCGGCAGAGCGTTTCCATGGTAAGGAAAAGGTCAACGGTTCGATTCCGTTAGGGGGCTcca
Thr4_TGT	GCCTCCTTAGCTCAGTGGTAGAGCACTCGCCTTGTAAGCGAGCGGTCGTCAGTTCAATCCTGACAGGGGGCTcca
Trp_CCA	AGGGGCGTAGCTCAACTGGCAGAGCAGCGGTCTCCAAAACCGCAGGTTGCAGGTTCAAGTCCTGTCGCCCCTGcca
Tyr_GTA	GGCAGGTTGCCCGAGCGGCCAATGGGAGCGGACTGTAAATCCGTCGCGAAAGCTACGCAGGTTCGAATCCTGCACCTGCCACCA
Val3_CAC	GGTCCCGTGGCTCAGTGGGAGAGCGTCCGCTTCACACGCGGAAGGTCGCTGGTTCGATCCCAGCCGGGACCAcca
Val2_GAC	GCGCGATTAGCTCAGCGGGAGAGCGCTTCCCTGACACGGAAGAGGTCACTGGTTCAATCCCAGTATCGCGCACCA
Val1_TAC	GGGCGCGTAGCTCAGCGGTAGAGCTCTGGTTTTACACACCAGCGGTCGGCGGTTCGATCCCGTCCGCGCCCAcca
